# DishCam: an open-source 3D-printed darkfield imager for microbial colonies and small organisms on Petri dishes

**DOI:** 10.64898/2026.07.14.738485

**Authors:** David M. Versluis, Mattias Benninger, Devi Prasad Panigrahi, Anamul Hoque, Laura Machesky, Calvin Tiengwe, Robert Insall

## Abstract

Petri dishes are routinely photographed using handheld cameras under reflected light. While adequate for large, distinct colonies, this approach fails to capture individual organisms or colonies that are transparent, do not reflect light well, or have fine structures, and is unsuitable for high quality timelapses. Darkfield illumination provides superior contrast for organisms on agar surfaces, but existing solutions rely on improvised setups with inconsistent lighting, or on large and expensive benchtop instruments that cannot be housed inside incubators. We present DishCam, an open-source device consisting entirely of 3D-printed parts and inexpensive off-the-shelf electronics, controlled by a Raspberry Pi running custom open-source software. DishCam produces high-contrast darkfield images using angled LED illumination beneath a Petri dish. All components used are off-the-shelf or easily 3D-printed. The camera and lights can be fully controlled through Raspberry Pi using our software. We demonstrate the device across multiple biological systems: *Klebsiella aerogenes* colonies of differing densities, *Trypanosoma brucei* colonies doing social motility, *Dictyostelium discoideum* streaming aggregation, and *Caenorhabditis elegans* on feeding substrates. The total cost of the basic device is approximately £166 or $222, with the upgraded configuration costing approximately £413 or $552, which includes a high-quality telephoto lens, SSD storage and incubator-compatible cables.
