## Supplementary material for "DishCam: an open-source 3D-printed darkfield imager for microbial colonies and small organisms on Petri dishes": Bill of Materials, listing all required and optional components with pricing and sources

Item name	Supplier used	Link	Qty	Total cost (GBP)	Notes
BASIC SETUP
Raspberry Pi 5 1GB RAM	PiHut	https://thepihut.com/products/raspberry-pi-5?variant=55037260890497	1	£43.20
Raspberry Pi 27W USB-C Power Supply	PiHut	https://thepihut.com/products/raspberry-pi-27w-usb-c-power-supply	1	£11.50
Raspberry Pi Micro SD Card with RPi OS Pre-Installed	PiHut	https://thepihut.com/products/noobs-preinstalled-sd-card	1	£27.50
White 12V LED light strip	Amazon	https://www.amazon.co.uk/Lucienstar-Neon-LED-Strip-Light/dp/B09NXBH8P2?th=1	1	£15.17	"Cool white" spectrum, offered by many different brands
12V Power supply for lights	Amazon	https://www.amazon.co.uk/100-240V-Converter-Adapter-Portable-Approved/dp/B019RO949C	1	£8.99	Offered by many different brands
Raspberry Pi High Quality Camera - M12 Mount	PiHut	https://thepihut.com/products/raspberry-pi-m12-mount-high-quality-camera-module	1	£45.00
3MP 12mm Focal-Length Board Lens	Amazon	https://www.amazon.co.uk/Kafuty-Focal-Length-Surveillance-Replacement-Connector-default/dp/B07VRD2P51#averageCustomerReviewsAnchor	1	£6.28	Offered by many different brands
Camera adapter cable (500mm)	PiHut	https://thepihut.com/products/camera-adapter-cable-for-raspberry-pi-5?variant=42531560849603	1	£2.90
Affix M2.5 Pan Head Steel Screw Kit	Rapid electronics	https://www.rapidonline.com/affix-m2-5-pan-head-steel-screw-kit-13-0330	1	£4.99	Any 12mm M2.5 screw with nuts will work
				£165.53
OPTIONAL ADDITIONS
Raspberry Pi High Quality Camera	PiHut	https://thepihut.com/products/raspberry-pi-high-quality-camera-module	1	£48.00	Use instead of the camera with M12 mount if you want to use the 16mm telephoto lens below
Raspberry Pi High Quality Camera Lens (16mm telephoto)	PiHut	https://thepihut.com/products/raspberry-pi-high-quality-camera-lens?variant=31811254222910	1	£48.00	Lens with aperture, replaces the 12mm lens
Raspberry Pi SC1635 Touch Display 2	Rapid electronics	https://www.rapidonline.com/raspberry-pi-official-7-touch-screen-lcd-75-0756	1	£45.36	Touchscreen display for operation without external display
DFR0457 MOSFET Power Controller Module GRAVITY	Farnell	https://uk.farnell.com/dfrobot/dfr0457/mosfet-power-controller/dp/2946078	1	£2.86	To control lights from pi
Dupont male to female cable (pack of 10)	Farnell	https://uk.farnell.com/pro-signal/psg-jmp150mf/jumper-cable-150mm-rpi-breakout/dp/2452749	1	£1.68	To connect Mosfet to pi
Cable Extension Kit for Raspberry Pi Camera Modules (V1/V2/V3/HQ)	Pihut	https://thepihut.com/products/cable-extension-kit-for-raspberry-pi-camera-modules-v1-v2-v3-hq	1	£56.50	Used to replace the ribbon cable connection to the camera with an ethernet connection
Ethernet Cable	Farnell	https://uk.farnell.com/roline/21-15-2544/patch-cord-rj45-plug-plug-cat6/dp/2886365	1	£2.99	Ethernet cable to use with the cable extension kit
Makerbeam 30x1 (3 from pack of 4)	MakerBeam	https://www.makerbeam.com/makerbeam-300mm-4p-black-makerbeam.html	1	£10.00	Used to replace printed long beams
Makerbeam 4x1 (4 from pack of 16)	MakerBeam	https://www.makerbeam.com/makerbeam-100mm-16p-black-makerbeam.html	1	£15.55	Used to replace printed short beams
Raspberry Pi SSD Kit for Raspberry Pi 5 256GB	PiHut	https://thepihut.com/products/raspberry-pi-ssd-kit-for-raspberry-pi-5	1	£69.20	Additional fast storage for long timelapses
HEX SPACER, STANDOFF, M2.5, 11MM	Farnell	https://uk.farnell.com/ettinger/05-12-113/standoff-hex-m-f-brass-11mm-m2/dp/2494583	3	£0.30	To combine extra storage with ethernet extension, or to attach a pi with the ethernet extension to the screen
Standoff, Brass, M2.5, Hex Male-Female, 14 mm, 20 mm	Farnell	https://uk.farnell.com/ettinger/05-12-143/spacer-standoff-hex-m2-5-sw4x14mm/dp/2311419	4	£1.20	To attach a pi with additional storage to the screen
FULL SETUP
Raspberry Pi 5 1GB RAM	PiHut	https://thepihut.com/products/raspberry-pi-5?variant=55037260890497	1	£43.20
Raspberry Pi 27W USB-C Power Supply	PiHut	https://thepihut.com/products/raspberry-pi-27w-usb-c-power-supply	1	£11.50
Raspberry Pi Micro SD Card with RPi OS Pre-Installed	PiHut	https://thepihut.com/products/noobs-preinstalled-sd-card	1	£27.50
LED light strip	Amazon	https://www.amazon.co.uk/Lucienstar-Neon-LED-Strip-Light/dp/B09NXBH8P2?th=1	1	£15.17
power supply for lights	Amazon	https://www.amazon.co.uk/100-240V-Converter-Adapter-Portable-Approved/dp/B019RO949C	1	£8.99
Affix M2.5 Pan Head Steel Screw Kit	Rapid electronics	https://www.rapidonline.com/affix-m2-5-pan-head-steel-screw-kit-13-0330	1	£4.99
Raspberry Pi High Quality Camera	PiHut	https://thepihut.com/products/raspberry-pi-high-quality-camera-module	1	£48.00
Raspberry Pi High Quality Camera Lens (16mm telephoto)	PiHut	https://thepihut.com/products/raspberry-pi-high-quality-camera-lens?variant=31811254222910	1	£48.00
Raspberry Pi SC1635 Touch Display 2	Rapid electronics	https://www.rapidonline.com/raspberry-pi-official-7-touch-screen-lcd-75-0756	1	£45.36
DFR0457 MOSFET Power Controller Module GRAVITY	Farnell	https://uk.farnell.com/dfrobot/dfr0457/mosfet-power-controller/dp/2946078	1	£2.86
Dupont male to female cable (pack of 10)	Farnell	https://uk.farnell.com/pro-signal/psg-jmp150mf/jumper-cable-150mm-rpi-breakout/dp/2452749	1	£1.68
Cable Extension Kit for Raspberry Pi Camera Modules (V1/V2/V3/HQ)	Pihut	https://thepihut.com/products/cable-extension-kit-for-raspberry-pi-camera-modules-v1-v2-v3-hq	1	£56.50
Ethernet Cable	Farnell	https://uk.farnell.com/roline/21-15-2544/patch-cord-rj45-plug-plug-cat6/dp/2886365	1	£2.99
Makerbeam 30x1 (3 from pack of 4)	MakerBeam	https://www.makerbeam.com/makerbeam-300mm-4p-black-makerbeam.html	1	£10.00
Makerbeam 4x1 (4 from pack of 16)	MakerBeam	https://www.makerbeam.com/makerbeam-100mm-16p-black-makerbeam.html	1	£15.55
Raspberry Pi SSD Kit for Raspberry Pi 5	PiHut	https://thepihut.com/products/raspberry-pi-ssd-kit-for-raspberry-pi-5	1	£69.20
HEX SPACER, STANDOFF, M2.5, 11MM	Farnell	https://uk.farnell.com/ettinger/05-12-113/standoff-hex-m-f-brass-11mm-m2/dp/2494583	3	£0.30
Standoff, Brass, M2.5, Hex Male-Female, 14 mm, 20 mm	Farnell	https://uk.farnell.com/ettinger/05-12-143/spacer-standoff-hex-m2-5-sw4x14mm/dp/2311419	4	£1.20
				£412.99
